# Inferring TF activities and activity regulators from gene expression data with constraints from TF perturbation data

**DOI:** 10.1101/2020.05.25.108654

**Authors:** Cynthia Ma, Michael R. Brent

**Affiliations:** Center for Genome Sciences and Systems Biology, Washington University School of Medicine, St. Louis, MO 63110; Department of Computer Science and Engineering, Washington University, St. Louis, MO 63108; Department of Genetics, Washington University School of Medicine, St. Louis, MO 63110

**Keywords:** transcription factor activity inference, transcriptional regulatory networks, network component analysis (NCA), gene expression, TF perturbation, yeast

## Abstract

**Background:** The activity of a transcription factor (TF) in a sample of cells is the extent to which it is exerting its regulatory potential. Many methods of inferring TF activity from gene expression data have been described, but due to the lack of appropriate large-scale datasets, systematic and objective validation has not been possible until now.

**Results:** Using a new dataset, we systematically evaluate and optimize the approach to TF activity inference in which a gene expression matrix is factored into a condition-independent matrix of control strengths and a condition-dependent matrix of TF activity levels. These approaches require a TF network map, which specifies the target genes of each TF, as input. We evaluate different approaches to building the network map and deriving constraints on the matrices. We find that such constraints are essential for good performance. Constraints can be obtained from expression data in which the activities of individual TFs have been perturbed, and we find that such data are both necessary and sufficient for obtaining good performance. Remaining uncertainty about whether a TF activates or represses a target is a major source of error. To a considerable extent, control strengths inferred using expression data from one growth condition carry over to other conditions. As a result, the control strength matrices derived here can be used for other applications. Finally, we apply these methods to gain insight into the upstream factors that regulate the activities of four yeast TFs: Gcr2, Gln3, Gcn4, and Msn2. Evaluation code and data available at https://github.com/BrentLab/TFA-evaluation

**Conclusions:** When a high-quality network map, constraints, and perturbation-response data are available, inferring TF activity levels by factoring gene expression matrices is effective. Furthermore, it provides insight into regulators of TF activity.
