## Supplementary material for "Inferring TF activities and activity regulators from gene expression data with constraints from TF perturbation data": S31_Literature_curated_regulators_of_TFA

Systematic TF	Common TF	Systematic Regulator	Common Regulator	Effect Direction	Interaction notes	Literature PMID
YLR131C	ACE2	YFR028C	CDC14	1	dephosphorylates to allow nuclear localization	PMID:23212898
YLR131C	ACE2	YNL161W	CBK1	1	phosphorylates to inhibit nuclear export	PMID:23212898
YDR448W	ADA2	YGR252W	GCN5	1	part of SAGA complex	PMID:10611242
YDR448W	ADA2	YPL254W	HFI1	1	part of SAGA complex	PMID:10611242
YDR448W	ADA2	YDR392W	SPT3	1	part of SAGA complex	PMID:10611242
YDR448W	ADA2	YDR176W	NGG1	1	part of SAGA complex	PMID:10611242
YDR448W	ADA2	YBR081C	SPT7	1	part of SAGA complex	PMID:10611242
YDR448W	ADA2	YLR055C	SPT8	1	part of SAGA complex	PMID:10611242
YDR448W	ADA2	YOL148C	SPT20	1	part of SAGA complex	PMID:10611242
YDR216W	ADR1	YDR477W	SNF1	1	phosphorylates to activate DNA binding	PMID:18791642
YGL071W	AFT1	YDR098C	GRX3	-1	induces MSN5 interaction	PMID:22583368
YGL071W	AFT1	YER174C	GRX4	-1	induces MSN5 interaction	PMID:22583368
YGL071W	AFT1	YDR335W	MSN5	-1	nuclear export receptor	PMID:22583368
YPL202C	AFT2	YDR098C	GRX3	-1	induces MSN5 interaction	PMID:22583368
YPL202C	AFT2	YER174C	GRX4	-1	induces MSN5 interaction	PMID:22583368
YPL202C	AFT2	YDR335W	MSN5	-1	nuclear export receptor	PMID:22583368
YMR042W	ARG80	YML099C	ARG81	1	complexes	PMID:14563547
YMR042W	ARG80	YMR043W	MCM1	1	complexes	PMID:14563547
YMR042W	ARG80	YDR173C	ARG82	1	complexes	PMID:22419079
YML099C	ARG81	YMR042W	ARG80	1	complexes	PMID:14563547
YML099C	ARG81	YMR043W	MCM1	1	complexes	PMID:14563547
YML099C	ARG81	YDR173C	ARG82	1	complexes	PMID:22419079
YDR421W	ARO80	YHR137W	ARO9	0	feedback loop	PMID:20024075
YDR421W	ARO80	YDR380W	ARO10	0	feedback loop	PMID:20024075
YPR199C	ARR1	YGR218W	CRM1	-1	nuclear exportin	PMID:20148391
YKL185W	ASH1	YAL029C	MYO4	1	mRNA localization to daughter cells	PMID:22555442
YDR423C	CAD1	YGR218W	CRM1	-1	exports from nucleus	PMID:20148391
YMR280C	CAT8	YDR477W	SNF1	1	phosphorylates to activate	PMID:19686338
YJR060W	CBF1	YNL103W	MET4	1	complexes	PMID:22146299
YJR060W	CBF1	YIR017C	MET28	1	complexes	PMID:22146299
YLR418C	CDC73	YBR279W	PAF1	1	PAF1 complex	PMID:22982193
YLR418C	CDC73	YOL145C	CTR9	1	PAF1 complex	PMID:22982193
YLR418C	CDC73	YOR123C	LEO1	1	PAF1 complex	PMID:22982193
YLR418C	CDC73	YGL244W	RTF1	1	PAF1 complex	PMID:22982193
YOR028C	CIN5	YIL033C	BCY1	1	PKA phosphorylates to stabilize	PMID:20148391
YOR028C	CIN5	YMR139W	RIM11	1	phosphorylates to stabilize	PMID:20148391
YDR223W	CRF1	YLR223C	IFH1	-1	competes for FHL1; paralog	PMID:15620355
YDR223W	CRF1	YJL141C	YAK1	1	phosphorylates to accumulate in nucleus	PMID:15620355
YDR223W	CRF1	YPR104C	FHL1	1	forms a complex	PMID:15620355
YDR223W	CRF1	YIL033C	BCY1	-1	regulatory subunit of PKA that negatively regulates YAK1	PMID:15620355
YNL027W	CRZ1	YLR433C	CNA1	1	calcineurin that dephosphorylates for nuclear localization	PMID:22688810
YNL027W	CRZ1	YML057W	CMP2	1	calcineurin that dephosphorylates for nuclear localization	PMID:22688810
YNL027W	CRZ1	YKL190W	CNB1	1	calcineurin that dephosphorylates for nuclear localization	PMID:22688810
YNL027W	CRZ1	YDR335W	MSN5	-1	nuclear exportin	PMID:21377728
YNL027W	CRZ1	YJR132W	NMD5	1	nuclear importin	PMID:21377728
YNR010W	CSE2	YPR070W	MED1	1	middle module of Mediator complex	PMID:19077037
YNR010W	CSE2	YOR174W	MED4	1	middle module of Mediator complex	PMID:19077037
YNR010W	CSE2	YOL135C	MED7	1	middle module of Mediator complex	PMID:19077037
YNR010W	CSE2	YPR168W	NUT2	1	middle module of Mediator complex	PMID:19077037
YNR010W	CSE2	YBL093C	ROX3	1	middle module of Mediator complex	PMID:19077037
YNR010W	CSE2	YDR308C	SRB7	1	middle module of Mediator complex	PMID:19077037
YNR010W	CSE2	YGL127C	SOH1	1	middle module of Mediator complex	PMID:19077037
YOL145C	CTR9	YLR418C	CDC73	1	PAF1 complex	PMID:22982193
YOL145C	CTR9	YBR279W	PAF1	1	PAF1 complex	PMID:22982193
YOL145C	CTR9	YOR123C	LEO1	1	PAF1 complex	PMID:22982193
YOL145C	CTR9	YGL244W	RTF1	1	PAF1 complex	PMID:22982193
YPL177C	CUP9	YGR184C	UBR1	-1	ubiquitinates for degradation	PMID:21076411
YPL177C	CUP9	YKL010C	UFD4	-1	ubiquitinates for degradation	PMID:21076411
YIR023W	DAL81	YPL254W	HFI1	1	required SAGA complex	PMID:21515579
YIR023W	DAL81	YGR252W	GCN5	1	required SAGA complex	PMID:21515579
YIR023W	DAL81	YDR392W	SPT3	1	required SAGA complex	PMID:21515579
YIR023W	DAL81	YOL148C	SPT20	1	required SAGA complex	PMID:21515579
YIR023W	DAL81	YOL051W	GAL11	1	links to general TFs and RNAPII	PMID:21515579
YNL068C	FKH2	YMR043W	MCM1	1	complexes	PMID:24395825
YNL068C	FKH2	YOR372C	NDD1	1	complexes	PMID:24395825
YNL068C	FKH2	YBR160W	CDC28	1	phosphorylates to activate	PMID:24395825
YOL051W	GAL11	YGL151W	NUT1	1	tail module of Mediator complex	PMID:22771944
YOL051W	GAL11	YGL025C	PGD1	1	tail module of Mediator complex	PMID:22771944
YOL051W	GAL11	YDL005C	MED2	1	tail module of Mediator complex	PMID:22771944
YOL051W	GAL11	YNL236W	SIN4	1	tail module of Mediator complex	PMID:22771944
YPL248C	GAL4	YML051W	GAL80	-1	blocks DNA binding	PMID:22084422
YPL248C	GAL4	YDR009W	GAL3	1	sequesters GAL80	PMID:22084422
YML051W	GAL80	YDR009W	GAL3	0	complexes	PMID: 15695361
YEL009C	GCN4	YHR071W	PCL5	-1	phosphorylates to initate degradation as Pho85-Pcl5 complex; part of feedback loop as target of GCN4	PMID: 21111745
YEL009C	GCN4	YPL031C	PHO85	-1	phosphorylates to initate degradation as Pho85-Pcl5 complex	PMID: 21111745
YEL009C	GCN4	SSN3	SRB10	-1	phosphorylates to initate degradation	PMID: 21111745
YGR252W	GCN5	YDR392W	SPT3	1	part of SAGA complex	PMID:10611242
YGR252W	GCN5	YPL254W	HFI1	1	part of SAGA complex	PMID:10611242
YGR252W	GCN5	YDR448W	ADA2	1	part of SAGA complex	PMID:10611242
YGR252W	GCN5	YDR176W	NGG1	1	part of SAGA complex	PMID:10611242
YGR252W	GCN5	YBR081C	SPT7	1	part of SAGA complex	PMID:10611242
YGR252W	GCN5	YLR055C	SPT8	1	part of SAGA complex	PMID:10611242
YGR252W	GCN5	YOL148C	SPT20	1	part of SAGA complex	PMID:10611242
YNL199C	GCR2	YPL075W	GCR1	1	complexes	PMID:16524925
YDR096W	GIS1	YNL157W	IGO1	1	disrupts PP2A-CDC55	PMID:23273919
YDR096W	GIS1	YFL033C	RIM15	1	disrupts PP2A-CDC55	PMID:23273919
YDR096W	GIS1	YGL190C	CDC55	-1	dephosphorylates as part of PP2A	PMID:23273919
YER040W	GLN3	YNL229C	URE2	-1	sequsters in cytosol	PMID:19380492
YER040W	GLN3	YJR066W	TOR1	-1	phosphorylates to enable binding with URE2	PMID:19380492
YER040W	GLN3	YKL203C	TOR2	-1	phosphorylates to enable binding with URE2	PMID:19380492
YGL181W	GTS1	YAL005C	SSA1	-1	inhibits nuclear localization; part of feedback loop as target of GTS1	PMID:21307595
YGL181W	GTS1	YLL024C	SSA2	-1	inhibits nuclear localization; part of feedback loop as target of GTS1	PMID:21307595
YFL031W	HAC1	YHR079C	IRE1	1	splices its mRNA from its untranslatable form	PMID:23235440
YFL031W	HAC1	YJL087C	TRL1	1	ligates spliced mRNA to enable translation	PMID:23235440
YFL031W	HAC1	YFL038C	YPT1	-1	binds to initiate degradation	PMID:23235440
YLR256W	HAP1	YMR186W	HSC82	1	activating chaperone	PMID:22084422
YLR256W	HAP1	YNL064C	YDJ1	-1	inhibiting chaperone	PMID:22084422
YLR256W	HAP1	YCL037C	SRO9	-1	inhibiting chaperone	PMID:22084422
YGL237C	HAP2	YBL021C	HAP3	1	HAP complex	PMID:27077367
YGL237C	HAP2	YKL109W	HAP4	1	HAP complex	PMID:27077367
YGL237C	HAP2	YOR358W	HAP5	1	HAP complex	PMID:27077367
YBL021C	HAP3	YGL237C	HAP2	1	HAP complex	PMID:27077367
YBL021C	HAP3	YKL109W	HAP4	1	HAP complex	PMID:27077367
YBL021C	HAP3	YOR358W	HAP5	1	HAP complex	PMID:27077367
YKL109W	HAP4	YGL237C	HAP2	1	HAP complex	PMID:27077367
YKL109W	HAP4	YBL021C	HAP3	1	HAP complex	PMID:27077367
YKL109W	HAP4	YOR358W	HAP5	1	HAP complex	PMID:27077367
YOR358W	HAP5	YGL237C	HAP2	1	HAP complex	PMID:27077367
YOR358W	HAP5	YKL109W	HAP4	1	HAP complex	PMID:27077367
YOR358W	HAP5	YBL021C	HAP3	1	HAP complex	PMID:27077367
YPL254W	HFI1	YGR252W	GCN5	1	part of SAGA complex	PMID:10611242
YPL254W	HFI1	YDR392W	SPT3	1	part of SAGA complex	PMID:10611242
YPL254W	HFI1	YDR448W	ADA2	1	part of SAGA complex	PMID:10611242
YPL254W	HFI1	YDR176W	NGG1	1	part of SAGA complex	PMID:10611242
YPL254W	HFI1	YBR081C	SPT7	1	part of SAGA complex	PMID:10611242
YPL254W	HFI1	YLR055C	SPT8	1	part of SAGA complex	PMID:10611242
YPL254W	HFI1	YOL148C	SPT20	1	part of SAGA complex	PMID:10611242
YBL008W	HIR1	YOR038C	HIR2	1	HIR nucleosome assembly complex	PMID:16264190
YBL008W	HIR1	YJR140C	HIR3	1	HIR nucleosome assembly complex	PMID:16264190
YBL008W	HIR1	YBR215W	HPC2	1	HIR nucleosome assembly complex	PMID:16264190
YOR038C	HIR2	YBL008W	HIR1	1	HIR nucleosome assembly complex	PMID:16264190
YOR038C	HIR2	YJR140C	HIR3	1	HIR nucleosome assembly complex	PMID:16264190
YOR038C	HIR2	YBR215W	HPC2	1	HIR nucleosome assembly complex	PMID:16264190
YJR140C	HIR3	YBL008W	HIR1	1	HIR complex	PMID: 16264190
YJR140C	HIR3	YOR038C	HIR2	1	HIR complex	PMID: 16264190
YJR140C	HIR3	YBR215W	HPC2	1	HIR complex	PMID: 16264190
YJR094C	IME1	YJL106W	IME2	-1	phosphorylates to destabilize	PMID:Ê11884593
YJR094C	IME1	YDR207C	UME6	1	tethers to binding sites	PMID:Ê11884593
YOL108C	INO4	YDR123C	INO2	1	complexes	PMID:22345606
YGR040W	KSS1	YDL159W	STE7	1	required for phosphorylation	PMID:Ê7579701
YOR123C	LEO1	YLR418C	CDC73	1	PAF1 complex	PMID:22982193
YOR123C	LEO1	YOL145C	CTR9	1	PAF1 complex	PMID:22982193
YOR123C	LEO1	YBR279W	PAF1	1	PAF1 complex	PMID:22982193
YOR123C	LEO1	YGL244W	RTF1	1	PAF1 complex	PMID:22982193
YLR451W	LEU3	YNL104C	LEU4	1	produces alpha-IPM that activates LEU3	PMID:12626680
YLR451W	LEU3	YOR108W	LEU9	1	produces alpha-IPM that activates LEU3	PMID:12626680
YDR034C	LYS14	YBR115C	LYS2	1	produces alpha-AAS that activates LYS14	PMID:Ê11952910
YDR034C	LYS14	YNR050C	LYS9	-1	catalyzes alpha-AAS that activates LYS14 into saccharopine	PMID:Ê11952910
YDL005C	MED2	YGL151W	NUT1	1	tail module of Mediator complex	PMID:22771944
YDL005C	MED2	YGL025C	PGD1	1	tail module of Mediator complex	PMID:22771944
YDL005C	MED2	YOL051W	GAL11	1	tail module of Mediator complex	PMID:22771944
YDL005C	MED2	YNL236W	SIN4	1	tail module of Mediator complex	PMID:22771944
YDL005C	MED2	YGL151W	NUT1	1	tail module of Mediator complex	PMID:22771944
YDL005C	MED2	YGL025C	PGD1	1	tail module of Mediator complex	PMID:22771944
YDL005C	MED2	YOL051W	GAL11	1	tail module of Mediator complex	PMID:22771944
YDL005C	MED2	YDL005C	MED2	1	tail module of Mediator complex	PMID:22771944
YIR017C	MET28	YNL103W	MET4	1	complexes	PMID: 8665859
YIR017C	MET28	YJR060W	CBF1	1	complexes	PMID: 8665859
YDR253C	MET32	YNL103W	MET4	1	cofactor	PMID:22419079
YGR249W	MGA1	YER109C	FLO8	1	required for binding	PMID:16449570
YGL035C	MIG1	YDR477W	SNF1	-1	phosphorylates to inhibit	PMID:22964838
YGL209W	MIG2	YLR193C	UPS1	0	mitochondrial localization	PMID:22219709
YER028C	MIG3	YDR477W	SNF1	-1	phosphorylates to initate degradation	PMID:Ê14993292
YMR037C	MSN2	YDR099W	BMH2	-1	cytoplasm anchor	PMID:16489456
YKL062W	MSN4	YDR335W	MSN5	-1	nuclear export receptor	PMID:16489456
YKL062W	MSN4	YIL033C	BCY1	-1	PKA phosphorylates to inhibit nuclear localization	PMID:16489456
YHR124W	NDT80	YDR310C	SUM1	-1	mutually exclusive binding	PMID:22390969
YHR124W	NDT80	YJL106W	IME2	1	phosphorylates to activate	PMID:21471004
YDR043C	NRG1	YDR477W	SNF1	0	uses NRG1 as signal mediator	PMID:22219507
YDR043C	NRG1	YHL027W	RIM101	0	uses NRG1 as signal mediator	PMID:22219507
YDR043C	NRG1	YIL035C	CKA1	0	subunit of CK2 isoform that phosphorylates	PMID: 16607517
YNR009W	NRM1	YGL003C	CDH1	-1	APC ubiquitin ligase that targets for degradation	PMID:24395825
YNR009W	NRM1	YPL153C	RAD53	-1	phosphorylates to inactivate	PMID:24395825
YAL051W	OAF1	YOR363C	PIP2	1	heterodimeric complex; paralog	PMID:19686338
YAL051W	OAF1	YOL051W	GAL11	1	links to general TFs and RNAPII	PMID:19686338
YHL020C	OPI1	YER120W	SCS2	-1	tethers OPI1 to ER to keep out of nucleus	PMID:24418527
YBR279W	PAF1	YLR418C	CDC73	1	PAF1 complex	PMID:22982193
YBR279W	PAF1	YOL145C	CTR9	1	PAF1 complex	PMID:22982193
YBR279W	PAF1	YOR123C	LEO1	1	PAF1 complex	PMID:22982193
YBR279W	PAF1	YGL244W	RTF1	1	PAF1 complex	PMID:22982193
YGL013C	PDR1	YHR178W	STB5	1	complexes	PMID:16959962
YGL025C	PGD1	YDL005C	MED2	1	tail module of Mediator complex	PMID: 22771944
YGL025C	PGD1	YOL051W	GAL11	1	tail module of Mediator complex	PMID: 22771944
YGL025C	PGD1	YNL236W	SIN4	1	tail module of Mediator complex	PMID: 22771944
YDL106C	PHO2	YDR146C	SWI5	1	activates cooperatively	PMID:12145299
YDL106C	PHO2	YFR034C	PHO4	1	activates cooperatively	PMID:12145299
YDL106C	PHO2	YKR099W	BAS1	1	activates cooperatively	PMID:12145299
YDL106C	PHO2	YBR160W	CDC28	1	phosphorylated	PMID:10884387
YFR034C	PHO4	YOL001W	PHO80	-1	phosphorylates to initate cytoplasm localization as Pho80-Pho85 complex	PMID:10320381
YFR034C	PHO4	YPL031C	PHO85	-1	phosphorylates to initate cytoplasm localization as Pho80-Pho85 complex	PMID:10320381
YFR034C	PHO4	YDR335W	MSN5	-1	nuclear export receptor	PMID:10320381
YFR034C	PHO4	YGR233C	PHO81	1	inactivates Pho80-Pho85 complex	PMID:10320381
YLR014C	PPR1	YOL149W	DCP1	-1	mRNA degradation	PMID:12799443
YLR014C	PPR1	YGL173C	XRN1	-1	mRNA degradation	PMID:12799443
YLR014C	PPR1	YOL123W	HRP1	-1	mRNA degradation	PMID:12799443
YPL133C	RDS2	YDR477W	SNF1	1	phosphorylates to activate	PMID:22687600
YLR176C	RFX1	YDL101C	DUN1	-1	cascade that phosphorylates to inhibit binding	PMID:18616603
YLR176C	RFX1	YPL153C	RAD53	-1	cascade that phosphorylates to inhibit binding	PMID:18616603
YLR176C	RFX1	YBR136W	MEC1	-1	cascade that phosphorylates to inhibit binding	PMID:18616603
YKL038W	RGT1	YDR277C	MTH1	-1	bind to inhibit function	PMID:22964838
YKL038W	RGT1	YOR047C	STD1	-1	bind to inhibit function	PMID:22964838
YKL038W	RGT1	YDR477W	SNF1	1	phosphorylates to activate	PMID:22964838
YHL027W	RIM101	YPL031C	PHO85	-1	regulates nuclear accumulation	PMID:20382759
YHL027W	RIM101	YMR154C	RIM13	1	proteolytic activator	PMID:19220866
YHL027W	RIM101	YMR063W	RIM9	1	proteolytic activator	PMID:19220866
YHL027W	RIM101	YGL045W	RIM8	1	proteolytic activator	PMID:19220866
YHL027W	RIM101	YOR275C	RIM20	1	proteolytic activator	PMID:19220866
YHL027W	RIM101	YNL294C	RIM21	1	proteolytic activator	PMID:19220866
YPL089C	RLM1	YHR030C	SLT2	1	phosphorylates to activate	PMID:22174182
YNL330C	RPD3	YPL139C	UME1	1	Rpd3 complex	PMID:21467995
YNL330C	RPD3	YOL004W	SIN3	1	Rpd3 complex	PMID:21467995
YDL020C	RPN4	YML007W	YAP1	1	transcriptional upregulation	PMID:21543789
YGL244W	RTF1	YLR418C	CDC73	1	PAF1 complex	PMID:22982193
YGL244W	RTF1	YOL145C	CTR9	1	PAF1 complex	PMID:22982193
YGL244W	RTF1	YOR123C	LEO1	1	PAF1 complex	PMID:22982193
YGL244W	RTF1	YBR279W	PAF1	1	PAF1 complex	PMID:22982193
YOL067C	RTG1	YBL103C	RTG3	1	complexes	PMID:22964838
YOL067C	RTG1	YER177W	BMH1	-1	anchors to cytoplasm as BMH1/2-MKS1 complex	PMID:22964838
YOL067C	RTG1	YDR099W	BMH2	-1	anchors to cytoplasm as BMH1/2-MKS1 complex	PMID:22964838
YOL067C	RTG1	YNL076W	MKS1	-1	anchors to cytoplasm as BMH1/2-MKS1 complex	PMID:22964838
YOL067C	RTG1	YGL252C	RTG2	1	competes for BMH1/2 binding	PMID:22964838
YOL067C	RTG1	YJR090C	GRR1	1	degrades MKS1	PMID:22964838
YGL252C	RTG2	YNL076W	MKS1	-1	inhibitory complex	PMID:Ê14536080
YBL103C	RTG3	YOL067C	RTG1	1	heterodimeric complex	PMID:22964838
YBL103C	RTG3	YNL076W	MKS1	-1	keeps in cytosol	PMID:22964838
YBL103C	RTG3	YGL252C	RTG2	1	competes with MKS1	PMID:22964838
YBL103C	RTG3	YER177W	BMH1	-1	keeps in cytosol	PMID:22964838
YBL103C	RTG3	YDR099W	BMH2	-1	keeps in cytosol	PMID:22964838
YBL103C	RTG3	YJR090C	GRR1	1	promotes degradation of MKS1	PMID:22964838
YOR140W	SFL1	YPL203W	TPK2	-1	inhibits DNA binding	PMID:Ê12024012
YLR403W	SFP1	YOR370C	MRS6	-1	retains in cytoplasm	PMID:22575477
YLR403W	SFP1	YJR066W	TOR1	1	phosphorylates to allow nuclear localization	PMID:22575477
YCL010C	SGF29	YGR252W	GCN5	1	HAT/Core module	PMID:Ê21734642
YCL010C	SGF29	YDR176W	NGG1	1	HAT/Core module	PMID:Ê21734642
YCL010C	SGF29	YDR448W	ADA2	1	HAT/Core module	PMID:Ê21734642
YOL004W	SIN3	YPL139C	UME1	1	Rpd3 complex	PMID:21467995
YOL004W	SIN3	YNL330C	RPD3	1	Rpd3 complex	PMID:21467995
YJL089W	SIP4	YDR477W	SNF1	1	phosphorylates to activate	PMID:17052200
YNL167C	SKO1	YLR113W	HOG1	0	phosphorylates to switch from activator to repressor	PMID:16087739
YNL167C	SKO1	YIL033C	BCY1	0	PKA phosphorylates to regulate nuclear localization	PMID:16087739
YNL167C	SKO1	YCR084C	TUP1	1	complexes	PMID:12086627
YNL167C	SKO1	YBR112C	CYC8	1	complexes	PMID:12086627
YBR182C	SMP1	YLR113W	HOG1	1	essential phosphorylation for function	PMID:12482976
YOR290C	SNF2	YHL025W	SNF6	1	SWI/SNF complex	PMID:Ê11304548
YOR290C	SNF2	YPL016W	SWI1	1	SWI/SNF complex	PMID:Ê11304548
YOR290C	SNF2	YJL176C	SWI3	1	SWI/SNF complex	PMID:Ê11304548
YOR290C	SNF2	YBR289W	SNF5	1	SWI/SNF complex	PMID:Ê11304548
YOR290C	SNF2	YNR023W	SNF12	1	SWI/SNF complex	PMID:Ê11304548
YOR290C	SNF2	YPR034W	ARP7	1	SWI/SNF complex	PMID:Ê11304548
YOR290C	SNF2	YMR033W	ARP9	1	SWI/SNF complex	PMID:Ê11304548
YOR290C	SNF2	YFL049W	SWP82	1	SWI/SNF complex	PMID:Ê11304548
YOR290C	SNF2	YPL129W	TAF14	1	SWI/SNF complex	PMID:Ê11304548
YOR290C	SNF2	YGR275W	RTT102	1	SWI/SNF complex	PMID:Ê11304548
YOR290C	SNF2	YDR073W	SNF11	1	SWI/SNF complex	PMID:Ê11304548
YBR289W	SNF5	YDR073W	SNF11	1	SWI/SNF chromatin remodeling complex	PMID:Ê22932476
YBR289W	SNF5	YNR023W	SNF12	1	SWI/SNF chromatin remodeling complex	PMID:Ê22932476
YBR289W	SNF5	YHL025W	SNF6	1	SWI/SNF chromatin remodeling complex	PMID:Ê22932476
YBR289W	SNF5	YJL176C	SWI3	1	SWI/SNF chromatin remodeling complex	PMID:Ê22932476
YBR289W	SNF5	YFL049W	SWP82	1	SWI/SNF chromatin remodeling complex	PMID:Ê22932476
YBR289W	SNF5	YOR290C	SNF2	1	SWI/SNF chromatin remodeling complex	PMID:Ê22932476
YBR289W	SNF5	YPL016W	SWI1	1	SWI/SNF complex	PMID:Ê11304548
YBR289W	SNF5	YPR034W	ARP7	1	SWI/SNF complex	PMID:Ê11304548
YBR289W	SNF5	YMR033W	ARP9	1	SWI/SNF complex	PMID:Ê11304548
YBR289W	SNF5	YPL129W	TAF14	1	SWI/SNF complex	PMID:Ê11304548
YBR289W	SNF5	YGR275W	RTT102	1	SWI/SNF complex	PMID:Ê11304548
YOL148C	SPT20	YGR252W	GCN5	1	part of SAGA complex	PMID:10611242
YOL148C	SPT20	YPL254W	HFI1	1	part of SAGA complex	PMID:10611242
YOL148C	SPT20	YDR448W	ADA2	1	part of SAGA complex	PMID:10611242
YOL148C	SPT20	YDR176W	NGG1	1	part of SAGA complex	PMID:10611242
YOL148C	SPT20	YBR081C	SPT7	1	part of SAGA complex	PMID:10611242
YOL148C	SPT20	YLR055C	SPT8	1	part of SAGA complex	PMID:10611242
YOL148C	SPT20	YDR392W	SPT3	1	part of SAGA complex	PMID:10611242
YDR392W	SPT3	YGR252W	GCN5	1	part of SAGA complex	PMID:10611242
YDR392W	SPT3	YPL254W	HFI1	1	part of SAGA complex	PMID:10611242
YDR392W	SPT3	YDR448W	ADA2	1	part of SAGA complex	PMID:10611242
YDR392W	SPT3	YDR176W	NGG1	1	part of SAGA complex	PMID:10611242
YDR392W	SPT3	YBR081C	SPT7	1	part of SAGA complex	PMID:10611242
YDR392W	SPT3	YLR055C	SPT8	1	part of SAGA complex	PMID:10611242
YDR392W	SPT3	YOL148C	SPT20	1	part of SAGA complex	PMID:10611242
YGR063C	SPT4	YML010W	SPT5	1	complexes	PMID: 27376968
YLR055C	SPT8	YGR252W	GCN5	1	part of SAGA complex	PMID:10611242
YLR055C	SPT8	YPL254W	HFI1	1	part of SAGA complex	PMID:10611242
YLR055C	SPT8	YDR448W	ADA2	1	part of SAGA complex	PMID:10611242
YLR055C	SPT8	YDR176W	NGG1	1	part of SAGA complex	PMID:10611242
YLR055C	SPT8	YBR081C	SPT7	1	part of SAGA complex	PMID:10611242
YLR055C	SPT8	YDR392W	SPT3	1	part of SAGA complex	PMID:10611242
YLR055C	SPT8	YOL148C	SPT20	1	part of SAGA complex	PMID:10611242
YHR041C	SRB2	YHR058C	MED6	1	head module of Mediator complex	PMID:21821140
YHR041C	SRB2	YBR193C	MED8	1	head module of Mediator complex	PMID:21821140
YHR041C	SRB2	YMR112C	MED11	1	head module of Mediator complex	PMID:21821140
YHR041C	SRB2	YER022W	SRB4	1	head module of Mediator complex	PMID:21821140
YHR041C	SRB2	YBL093C	ROX3	1	head module of Mediator complex	PMID:21821140
YHR041C	SRB2	YGR104C	SRB5	1	head module of Mediator complex	PMID:21821140
YHR041C	SRB2	YBR253W	SRB6	1	head module of Mediator complex	PMID:21821140
YGR104C	SRB5	YHR058C	MED6	1	head module of Mediator complex	PMID:21821140
YGR104C	SRB5	YBR193C	MED8	1	head module of Mediator complex	PMID:21821140
YGR104C	SRB5	YMR112C	MED11	1	head module of Mediator complex	PMID:21821140
YGR104C	SRB5	YER022W	SRB4	1	head module of Mediator complex	PMID:21821140
YGR104C	SRB5	YBL093C	ROX3	1	head module of Mediator complex	PMID:21821140
YGR104C	SRB5	YHR041C	SRB2	1	head module of Mediator complex	PMID:21821140
YGR104C	SRB5	YBR253W	SRB6	1	head module of Mediator complex	PMID:21821140
YCR081W	SRB8	YPL042C	SSN3	1	CDC8 kinase module of the Mediator complex	PMID:23563140
YCR081W	SRB8	YNL025C	SSN8	1	CDC8 kinase module of the Mediator complex	PMID:23563140
YCR081W	SRB8	YDR443C	SSN2	1	CDC8 kinase module of the Mediator complex	PMID:23563140
YDR443C	SSN2	YPL042C	SSN3	1	CDC8 kinase module of the Mediator complex	PMID:23563140
YDR443C	SSN2	YNL025C	SSN8	1	CDC8 kinase module of the Mediator complex	PMID:23563140
YDR443C	SSN2	YCR081W	SRB8	1	CDC8 kinase module of the Mediator complex	PMID:23563140
YHR178W	STB5	YGL013C	PDR1	1	complexes	PMID:16914749
YHR084W	STE12	YBR083W	TEC1	0	complexes	PMID:21521246
YHR084W	STE12	YPL049C	DIG1	-1	inhibits nuclear localization	PMID:Ê20852627
YHR084W	STE12	YDR480W	DIG2	-1	inhibits binding	PMID:Ê20852627
YDR463W	STP1	YIR023W	DAL81	1	cooperative binding	PMID:22419079
YDR463W	STP1	YDR160W	SSY1	1	SPS sensor that activates	PMID:22419079
YDR463W	STP1	YFR029W	PTR3	1	SPS sensor that activates	PMID:22419079
YDR463W	STP1	YJL156C	SSY5	1	SPS sensor that activates	PMID:22419079
YHR006W	STP2	YIR023W	DAL81	1	cooperative binding	PMID:22419079
YHR006W	STP2	YDR160W	SSY1	1	SPS sensor that activates	PMID:22419079
YHR006W	STP2	YFR029W	PTR3	1	SPS sensor that activates	PMID:22419079
YHR006W	STP2	YJL156C	SSY5	1	SPS sensor that activates	PMID:22419079
YMR039C	SUB1	YDR335W	MSN5	-1	nuclear exportin	PMID:16489456
YDR310C	SUM1	YOL068C	HST1	1	complexes	PMID:22084423
YDR310C	SUM1	YJL106W	IME2	-1	phosphorylates to weaken HST1 interaction	PMID:22084423
YDR310C	SUM1	YHR124W	NDT80	-1	competes for binding	PMID:22084423
YDR310C	SUM1	YBR160W	CDC28	-1	phosphorylates to weaken HST1 interaction	PMID:22084423
YDR310C	SUM1	YDL017W	CDC7	-1	phosphorylates to weaken HST1 interaction	PMID:22084423
YDR310C	SUM1	YOR279C	RFM1	1	complexes	PMID:22106412
YDR146C	SWI5	YFR028C	CDC14	1	dephosphorylates to allow nuclear localization	PMID:23212898
YDR146C	SWI5	YPL031C	PHO85	-1	phosphorylates to sequester in cytosol	PMID:23212898
YLR182W	SWI6	YER111C	SWI4	1	complexes	PMID:24395825
YLR182W	SWI6	YDL056W	MBP1	1	complexes	PMID:24395825
YLR182W	SWI6	YBR109C	CLB6	-1	phosphorylates to accumulate in cytoplasm	PMID:24395825
YLR182W	SWI6	YFR028C	CDC14	1	dephosphorylates to allow nuclear localization	PMID:24395825
YBR083W	TEC1	YBL016W	FUS3	-1	destabilizes	PMID:Ê16782869
YBR083W	TEC1	YER125W	RSP5	-1	destabilizes	PMID:Ê21840851
YBR083W	TEC1	YHR084W	STE12	1	stabilizes	PMID:Ê21840851
YBR083W	TEC1	YDL047W	SIT4	1	stabilizes	PMID:Ê21840851
YBR083W	TEC1	YNL183C	NPR1	1	stabilizes	PMID:Ê21840851
YDR079C-A	TFB5	YPL122C	TFB2	1	interacting subunit of TFIIH	PMID: 17215295
YDL080C	THI3	YBR240C	THI2	1	forms a complex	PMID:Ê22404710
YDL080C	THI3	YDR081C	PDC2	1	forms a complex	PMID:Ê22404710
YOR295W	UAF30	YMR270C	RRN9	1	upstream activating factor (UAF) complex	PMID:22960599
YOR295W	UAF30	YBL025W	RRN10	1	upstream activating factor (UAF) complex	PMID:22960599
YOR295W	UAF30	YLR141W	RRN5	1	upstream activating factor (UAF) complex	PMID:22960599
YDL170W	UGA3	YIR023W	DAL81	1	facilitates binding	PMID:21515579
YDL170W	UGA3	YOL051W	GAL11	1	links to general TFs and RNAPII	PMID:21515579
YDL170W	UGA3	YPL254W	HFI1	1	required SAGA complex	PMID:21515579
YDL170W	UGA3	YGR252W	GCN5	1	required SAGA complex	PMID:21515579
YDL170W	UGA3	YDR392W	SPT3	1	required SAGA complex	PMID:21515579
YDL170W	UGA3	YOL148C	SPT20	1	required SAGA complex	PMID:21515579
YPL139C	UME1	YNL330C	RPD3	1	part of Rpd3 complex which facilitates binding	PMID:21467995
YPL139C	UME1	YOL004W	SIN3	1	part of Rpd3 complex which facilitates binding	PMID:21467995
YOR230W	WTM1	YDR151C	CTH1	-1	promote mRNA degradation	PMID:23903042
YOR230W	WTM1	YLR136C	TIS11	-1	promote mRNA degradation	PMID:23903042
YIL101C	XBP1	YPL139C	UME1	1	part of Rpd3 complex which facilitates binding	PMID:21467995
YIL101C	XBP1	YNL330C	RPD3	1	part of Rpd3 complex which facilitates binding	PMID:21467995
YIL101C	XBP1	YOL004W	SIN3	1	part of Rpd3 complex which facilitates binding	PMID:21467995
YIL101C	XBP1	YBR160W	CDC28	-1	phosphorylates to inhibit	PMID:21467995
YML007W	YAP1	YGR218W	CRM1	-1	nuclear exportor	PMID:22737670
YML007W	YAP1	YIR037W	HYR1	1	inhibits CRM1 interaction	PMID:22737670
YDR259C	YAP6	YCR084C	TUP1	1	recruited as part of TUP1-SSN6(CYC8) complex	PMID:Ê21552514
YDR259C	YAP6	YBR112C	CYC8	1	recruited as part of TUP1-SSN6(CYC8) complex	PMID:Ê21552514
YDR451C	YHP1	YMR043W	MCM1	1	complexes	PMID:21310294
